# A simple and effective F0 knockout method for rapid screening of behaviour and other complex phenotypes

**DOI:** 10.1101/2020.06.04.133462

**Authors:** François Kroll, Gareth T Powell, Marcus Ghosh, Paride Antinucci, Timothy J Hearn, Hande Tunbak, Sumi Lim, Harvey W Dennis, Joseph M Fernandez, David Whitmore, Elena Dreosti, Stephen W Wilson, Ellen J Hoffman, Jason Rihel

## Abstract

Hundreds of human genes are associated with neurological diseases, but translation into tractable biological mechanisms is lagging. Larval zebrafish are an attractive model to investigate genetic contributions to neurological diseases. However, current CRISPR-Cas9 methods are difficult to apply to large genetic screens studying behavioural phenotypes. To facilitate rapid genetic screening, we developed a simple sequencing-free tool to validate gRNAs and a highly effective CRISPR-Cas9 method capable of converting >90% of injected embryos directly into F0 biallelic knockouts. We demonstrate that F0 knockouts reliably recapitulate complex mutant phenotypes, such as altered molecular rhythms of the circadian clock, escape responses to irritants, and multi-parameter day-night locomotor behaviours. The technique is sufficiently robust to knockout multiple genes in the same animal, for example to create the transparent triple knockout *crystal* fish for imaging. Our F0 knockout method cuts the experimental time from gene to behavioural phenotype in zebrafish from months to one week.
