## Supplementary file 1 for "A simple and effective F0 knockout method for rapid screening of behaviour and other complex phenotypes"

### Sheet: crRNAs_MiSeq
gene	chr	gene_direction	crRNA_name	exon_target	crRNA_seq	pam_seq	crRNA_strand	on_score	off_score	crRNA_pos	pam_pos	product_length	miseq_length	Forward	Forward_miseq	F_length	F_start	F_end	F_tm	F_gc	Reverse	Reverse_miseq	R_length	R_start	R_end	R_tm	R_gc	amplicon_seq
gene name	chromosome	gene direction (forward: +; reverse: -)	crRNA name (IDT website)	targeted exon	crRNA's spacer sequence	protospacer adjacent motif (PAM) sequence	on which strand is the gRNA binding site/PAM	ON score (IDT website)	OFF score (IDT website)	genomic position of gRNA binding site (provided by IDT)	genomic position of PAM	amplicon length, without MiSeq adapters	amplicon length, with MiSeq adapters (+ 67 bp)	sequence of forward primer, without MiSeq adapter	sequence of forward primer, with MiSeq adapter	length of forward primer	genomic positions of forward primer binding site		forward primer Tm	forward primer GC%	sequence of reverse primer, without MiSeq adapter	sequence of reverse primer, with MiSeq adapter	length of reverse primer	genomic positions of reverse primer binding site		reverse primer Tm	reverse primer GC%	wild-type amplicon sequence (danRer11), PAM in capital letters
slc24a5	chr18	+	slc24a5_AA	exon6/9	TCGTCACTCCAGCCCACTAG	AGG	-	66	94	5218978	5218977	197	264	CTGAAGATCAGCGAGTACGTGA	TCGTCGGCAGCGTCAGATGTGTATAAGAGACAGCTGAAGATCAGCGAGTACGTGA	22	5218889	5218910	59.9	50	AGGCTGAGCGATAGATGTGA	GTCTCGTGGGCTCGGAGATGTGTATAAGAGACAGAGGCTGAGCGATAGATGTGA	20	5219085	5219066	58.3	50	ctgaagatcagcgagtacgtgatgcagcgcttcagtccatgctgctggtgtctgaaacctcgcgatcgtgactcaggcgagcagcagCCTctagtgggctggagtgacgacagcagcctgcgggtccagcgccgttccagaaatgacagcggaatattccaggatgattctggatattcacatctatcgctcagcct
slc24a5	chr18	+	slc24a5_AB	exon2/9	TGCACCGTGAAGAATCCTTC	AGG	-	68	94	5216059	5216058	196	263	AGAGAATGCGAGTGAGTGTGT	TCGTCGGCAGCGTCAGATGTGTATAAGAGACAGAGAGAATGCGAGTGAGTGTGT	21	5216014	5216034	59.38	47.62	CTAAACCTGCTTACGCTCGC	GTCTCGTGGGCTCGGAGATGTGTATAAGAGACAGCTAAACCTGCTTACGCTCGC	20	5216209	5216190	59.35	55	agagaatgcgagtgagtgtgtgcagccacagtcgtctgagtttCCTgaaggattcttcacggtgcaggagaggaaagatggaggaatcctgatttacttcatgatcatcttctacatgctgctgtccgtctccatcgtgtgtgatgaatattttctgccatctctggaggtcatcagcgagcgtaagcaggtttag
slc24a5	chr18	+	slc24a5_AC	exon3/9	GGAGCCACGTTTATGGCTGC	GGG	+	54	93	5216509	5216530	173	240	CATGTTTGTGTGTGCGTGTG	TCGTCGGCAGCGTCAGATGTGTATAAGAGACAGCATGTTTGTGTGTGCGTGTG	20	5216456	5216475	58.81	50	ACCCGATAGTTCTGTAGTCCTC	GTCTCGTGGGCTCGGAGATGTGTATAAGAGACAGACCCGATAGTTCTGTAGTCCTC	22	5216628	5216607	58.45	50	catgtttgtgtgtgcgtgtgggtttcaggtcttggtctctcgcaggatgttgctggagccacgtttatggctgcGGGgagttcggctccagagctcgtcactgcatttctgggtaaacaattacatttaacactgatcttgcttatatgttgaggactacagaactatcgggt
slc24a5	chr18	+	slc24a5_AD	exon5/9	GATGACGGCGGCGACACTGA	TGG	-	51	91	5217669	5217668	183	250	TTTATGCTGATCTGACATGATGTTT	TCGTCGGCAGCGTCAGATGTGTATAAGAGACAGTTTATGCTGATCTGACATGATGTTT	25	5217564	5217588	57.37	32	ATAAAGTGAGGAGTGATGGGAGG	GTCTCGTGGGCTCGGAGATGTGTATAAGAGACAGATAAAGTGAGGAGTGATGGGAGG	23	5217746	5217724	57.37	32	tttatgctgatctgacatgatgtttatgctgatctgtgtgtgtgtgtgtgttaggttggtcgtctgagctgctggccgttgttcagagattgtgttgcgtactCCAtcagtgtcgccgccgtcatcgccatcatctcagataacagagtttactggtgagcctcccatcactcctcactttat
slc24a5	chr18	+	slc24a5_AG	exon1/9	GGACAGACGTGTTTCTCCAG	CGG	+	59	84	5213401	5213422	177	244	TGTGTGTGTGTGTTCTCCGT	TCGTCGGCAGCGTCAGATGTGTATAAGAGACAGTGTGTGTGTGTGTTCTCCGT	20	5213358	5213377	59.75	50	GCAGAACTCGAACCCTGGAA	GTCTCGTGGGCTCGGAGATGTGTATAAGAGACAGGCAGAACTCGAACCCTGGAA	20	5213534	5213515	59.97	55	tgtgtgtgtgtgttctccgtcatctgtgttctgctgaatgatgaggacagacgtgtttctccagCGGaggaagcgtagagatgttctgctctccatcatcgctcttcttctgctcatcttcgccatcgttcatctcgtcttctgcgctggactgagtttccagggttcgagttctgc
tyr	chr15	+	tyr_AA	exon1/5	CGTTGGGAAGGTCGGACACC	AGG	-	67	98	43799519	43799518	179	246	CTGCACCTCCCCAGAAGTC	TCGTCGGCAGCGTCAGATGTGTATAAGAGACAGCTGCACCTCCCCAGAAGTC	19	43799412	43799430	59.7	63.16	CTAAAGGCCATCGCTCTCG	GTCTCGTGGGCTCGGAGATGTGTATAAGAGACAGCTAAAGGCCATCGCTCTCG	19	43799590	43799572	58.11	57.89	ctgcacctccccagaagtcctccagtccaaacgctgctgtccagtctggcccggcgacggctccgtgtgcggcgtccagtcaggtcgagggttctgtcaggacgtCCTggtgtccgaccttcccaacgggccgcagtatcctcactcaggagtggacgatcgagagcgatggcctttag
tyr	chr15	+	tyr_AB	exon1/5	TAACTTCACCATCCCGTACT	GGG	+	59	96	43800032	43800053	187	254	CGGGTGTATCTGCTGTTTTGGG	TCGTCGGCAGCGTCAGATGTGTATAAGAGACAGCGGGTGTATCTGCTGTTTTGGG	22	43799980	43800001	61.77	54.55	CCTTCCAGGATGAGAACACAGA	GTCTCGTGGGCTCGGAGATGTGTATAAGAGACAGCCTTCCAGGATGAGAACACAGA	22	43800166	43800145	59.43	50	cgggtgtatctgctgttttgggagcatgagatccggaagctgacgggagactttaacttcaccatcccgtactGGGactggcgggacgcgcaggactgtcaggtgtgcacggatgagctgatgggggcgcgcagcagcctcaaccgcagcctgatcagcccctcctctgtgttctcatcctggaagg
tyr	chr15	+	tyr_AC	exon1/5	GATGCATTATTACGTGTCCC	GGG	+	52	96	43799876	43799897	188	255	GTACGCGCAGATGAACAACG	TCGTCGGCAGCGTCAGATGTGTATAAGAGACAGGTACGCGCAGATGAACAACG	20	43799808	43799827	60.25	55	ACAGCAGATACACCCGATGC	GTCTCGTGGGCTCGGAGATGTGTATAAGAGACAGACAGCAGATACACCCGATGC	20	43799995	43799976	60.18	55	gtacgcgcagatgaacaacggctccacgccaatgttcgccaacatcagtgtgtacgatttattcgtgtggatgcattattacgtgtcccGGGacgctctgctcggtgggcctgggaatgtgtgggctgatattgattttgcgcatgagtcggcggcgtttctgccttggcatcgggtgtatctgctgt
tyr	chr15	+	tyr_AD	exon1/5	GAACCTCTGCCTCTCGGTAG	TGG	-	53	94	43799725	43799724	182	249	GGTTTGATTGCGGCGAATGC	TCGTCGGCAGCGTCAGATGTGTATAAGAGACAGGGTTTGATTGCGGCGAATGC	20	43799633	43799652	61.41	55	CGCGTACGTTCCTGTTACG	GTCTCGTGGGCTCGGAGATGTGTATAAGAGACAGCGCGTACGTTCCTGTTACG	19	43799814	43799796	59.02	57.89	ggtttgattgcggcgaatgcaagttcggcttcttcggtgccaactgcgcagagagacgcgagtctgtgcgcagaaatatattccagctgtCCActaccgagaggcagaggttcatctcgtacctaaatctggccaaaaccaccataagccccgattatatgatcgtaacaggaacgtacgcg
tbx16	chr8	-	tbx16_AA	exon4/9	CTACAGGACGTACCTGCACC	CGG	-	54	97	51745608	51745607	187	254	CTGGTCCAGTGCGTTATTGG	TCGTCGGCAGCGTCAGATGTGTATAAGAGACAGCTGGTCCAGTGCGTTATTGG	20	51745523	51745542	58.91	55	AGCCAAATGCTTCTTGCTCTTTT	GTCTCGTGGGCTCGGAGATGTGTATAAGAGACAGAGCCAAATGCTTCTTGCTCTTTT	23	51745709	51745687	59.93	39.13	ctggtccagtgcgttattggtgagcttcagcttgaggaaggacacgggctgcttcatccagtggctgccgggcgctggtgaatCCGggtgcaggtacgtcctgtagggcggctggggctcagctttacctgcaacctcccacttatccttattccactgcagagaaaagagcaagaagcatttggct
tbx16	chr8	-	tbx16_AB	exon8/9	GAGCTTCACACGATGACGGC	TGG	+	63	95	51739838	51739859	182	249	CCCATGGGGAGTATCGCTCA	TCGTCGGCAGCGTCAGATGTGTATAAGAGACAGCCCATGGGGAGTATCGCTCA	20	51739776	51739795	61.12	60	ATTTGTTTACCAAACTCGTGGTTCT	GTCTCGTGGGCTCGGAGATGTGTATAAGAGACAGATTTGTTTACCAAACTCGTGGTTCT	25	51739957	51739933	59.64	36	cccatggggagtatcgctcagccttcacctccagctctttacggcccgcatgctcatcatccagagcttcacacgatgacggcTGGacatctgcggagaagaatatgtttgtattttaaagacatttcaattttgatttaaggtttatgatccaattagaaccacgagtttggtaaacaaat
tbx16	chr8	-	tbx16_AD	exon2/9	GCCTTGATGGTAGGAATCAC	CGG	+	57	94	51751358	51751379	165	232	AGTGCCGATCTCATGGAAGGA	TCGTCGGCAGCGTCAGATGTGTATAAGAGACAGAGTGCCGATCTCATGGAAGGA	21	51751299	51751319	60.97	52.38	CGACAACATCTCAAATCATCCCTT	GTCTCGTGGGCTCGGAGATGTGTATAAGAGACAGCGACAACATCTCAAATCATCCCTT	24	51751463	51751440	59.36	41.67	agtgccgatctcatggaaggatctccacagctcgggatcctccagagtcattcggatgttgccttgatggtaggaatcacCGGctccgggcatggatggaggaggagggaggctgaaattgtgcttgaggtctgaggaaaaaagggatgatttgagatgttgtcg
tbx5a	chr5	-	tbx5a_AA	exon6/9	GCCTTGACGATGTGGATCCT	GGG	+	57	97	72275661	72275682	168	235	GTCTCCGGGAACACGTGAGT	TCGTCGGCAGCGTCAGATGTGTATAAGAGACAGGTCTCCGGGAACACGTGAGT	20	72275599	72275618	61.8	60	GTTTACTCTGTCGATCGCGTTT	GTCTCGTGGGCTCGGAGATGTGTATAAGAGACAGGTTTACTCTGTCGATCGCGTTT	22	72275766	72275745	59.34	45.45	gtctccgggaacacgtgagtgcagaaagcggtgtttttggatccaaatccattgttttcatccgccttgacgatgtggatcctGGGctgatatttgtgcatggagttcaagatgatctgcgaggaaaaatataaataattaatctcaaacgcgatcgacagagtaaac
tbx5a	chr5	-	tbx5a_AB	exon8/9	CAGTGCTGCGAGGAACCACC	GGG	+	64	96	72266570	72266591	173	240	TTATGGCTCCAGACGCTGAC	TCGTCGGCAGCGTCAGATGTGTATAAGAGACAGTTATGGCTCCAGACGCTGAC	20	72266496	72266515	59.82	55	TTGGTGTCCACATACTGCAT	GTCTCGTGGGCTCGGAGATGTGTATAAGAGACAGTTGGTGTCCACATACTGCAT	20	72266668	72266649	57.12	45	ttatggctccagacgctgacagaccctggacgtctccgctgaacgggctctgactgcttcccacacgctgccgcacagtgctgcgaggaaccaccGGGtactccttagtgctagagatgacagaaatgacatttatagtgtttcatggcacacatgcagtatgtggacaccaa
tbx5a	chr5	-	tbx5a_AD	exon2/9	GTATGTAGTCTGCGATGACG	GGG	+	51	94	72288505	72288526	172	239	AAGCACTTGCACACACACAC	TCGTCGGCAGCGTCAGATGTGTATAAGAGACAGAAGCACTTGCACACACACAC	20	72288437	72288456	59.83	50	AAACTCTCCCAGTGACAGCG	GTCTCGTGGGCTCGGAGATGTGTATAAGAGACAGAAACTCTCCCAGTGACAGCG	20	72288608	72288589	59.97	50	aagcacttgcacacacacacacacacgcacacgcaccatcgaggcactagttgacgttacctgttgaatgtatgtagtctgcgatgacgGGGatttgctgacggctgcattctgtttgtctgattttccttcgttttgtaaatcttttggttcgctgtcactgggagagttt
ta	chr19	-	ta_AA	exon2/8	AGGGTCGAGACCGGTGACAC	TGG	+	55	97	14190997	14191018	190	257	CCGTTCACGTATTTCCACCG	TCGTCGGCAGCGTCAGATGTGTATAAGAGACAGCCGTTCACGTATTTCCACCG	20	14190930	14190949	59.28	55	GGCTAGCCTACCTTGTTATTTTCA	GTCTCGTGGGCTCGGAGATGTGTATAAGAGACAGGGCTAGCCTACCTTGTTATTTTCA	24	14191119	14191096	58.81	41.67	ccgttcacgtatttccaccgattattatcggccgccacaaaatccagcaggaccgagtacattgcattagggtcgagaccggtgacacTGGctctgagcacgggaaacattcgtctagaaaacagaagtttgccaaaaatgttttattgtattcacactgaaaatttgaaaataacaaggtaggctagcc
ta	chr19	-	ta_AB	exon6/8	TCTCTCACAGTACGAACCCG	AGG	+	74	96	14189977	14189998	189	256	TTGCTCTTACTGGTGGTAGTGC	TCGTCGGCAGCGTCAGATGTGTATAAGAGACAGTTGCTCTTACTGGTGGTAGTGC	22	14189898	14189919	60.29	50	AACAGTCGGTGGCTGGTTCC	GTCTCGTGGGCTCGGAGATGTGTATAAGAGACAGAACAGTCGGTGGCTGGTTCC	20	14190086	14190067	62.68	60	ttgctcttactggtggtagtgctgcggtgggagtaatggctgggatatggagcagctctgtggttcctcaagctggagtatctctcacagtacgaacccgAGGagtgaacaggggccccattgaactgaggagggctgctgctggggcccatggggccgttactgggcaggaaccagccaccgactgtt
ta	chr19	-	ta_AD	exon3/8	TACACATCGTGAAAGTCGGT	GGG	-	65	94	14190569	14190568	166	233	GCAACATTTTGAGGAAAGAGGC	TCGTCGGCAGCGTCAGATGTGTATAAGAGACAGGCAACATTTTGAGGAAAGAGGC	22	14190446	14190467	58.68	45.45	TTGCACAAATACGAACCCAGG	GTCTCGTGGGCTCGGAGATGTGTATAAGAGACAGTTGCACAAATACGAACCCAGG	21	14190611	14190591	59.12	47.62	gcaacattttgaggaaagaggcaaaagacacatctcaaacactcacctcttcattctgatatgctgtgactgcaataaactgtgtctcaggaaaagactgactgctgatcattttctgaatCCCaccgactttcacgatgtgtatcctgggttcgtatttgtgcaa
slc45a2	chr21	+	slc45a2_AA	exon1/7	GACCGTACATACTCTTACTG	GGG	+	56	95	19446357	19446378	157	224	TTATCCTACAGCCCGTCATCG	TCGTCGGCAGCGTCAGATGTGTATAAGAGACAGTTATCCTACAGCCCGTCATCG	21	19446295	19446315	59.39	52.38	CTTGACCTTCACCCACCTGTT	GTCTCGTGGGCTCGGAGATGTGTATAAGAGACAGCTTGACCTTCACCCACCTGTT	21	19446451	19446431	60.13	52.38	ttatcctacagcccgtcatcggctcggcgagcgactactgtaggtcgtcatggggccgaaggagaccgtacatactcttactgGGGattctgatgttagtgggcatgactttatttctaaatggagatgcagtcacaacaggtgggtgaaggtcaag
slc45a2	chr21	+	slc45a2_AB	exon2/7	AAGGACATGGGCCATCGTGG	TGG	+	79	95	19449246	19449267	186	253	CTGAACTAAGCATGACGTTGTGT	TCGTCGGCAGCGTCAGATGTGTATAAGAGACAGCTGAACTAAGCATGACGTTGTGT	23	19449186	19449208	59.51	43.48	CCCGCTCTTTATCCCGATGAG	GTCTCGTGGGCTCGGAGATGTGTATAAGAGACAGCCCGCTCTTTATCCCGATGAG	21	19449371	19449351	60.34	57.14	ctgaactaagcatgacgttgtgtttttcacccgcagccataatatcagacagaaatttaaaaaggacatgggccatcgtggTGGtgatgtttggagtggttttgtttgactttgccgcagacttcattgacggacccattaaagcctatttgtttgatgtgtgttctcatcgggataaagagcggg
slc45a2	chr21	+	slc45a2_AC	exon1/7	CTTTAAGCTCCGAGTCCACC	TGG	-	61	93	19446061	19446060	168	235	AGTCTTACCATCCAGAACCATGAC	TCGTCGGCAGCGTCAGATGTGTATAAGAGACAGAGTCTTACCATCCAGAACCATGAC	24	19445966	19445989	60.08	45.83	GGAGGCTCCACCACTCCAAA	GTCTCGTGGGCTCGGAGATGTGTATAAGAGACAGGGAGGCTCCACCACTCCAAA	20	19446133	19446114	61.78	60	agtcttaccatccagaaccatgactcttcttactgaggaccagccttgcaggttctctgcaccggaaagcccaattgcatccatggagcagtaCCAggtggactcggagcttaaagaggactgtttggacaacatggaagcggctgtttttggagtggtggagcctcc
mitfa	chr6	+	mitfa_AA	exon2/9	CACGGCATGACCCCGGGACC	CGG	+	50	98	43427659	43427680	165	232	ACTAGGAGCCAAGCTGAGCC	TCGTCGGCAGCGTCAGATGTGTATAAGAGACAGACTAGGAGCCAAGCTGAGCC	20	43427599	43427618	61.62	60	TATCATTTGCCAGTTCGTGCAT	GTCTCGTGGGCTCGGAGATGTGTATAAGAGACAGTATCATTTGCCAGTTCGTGCAT	22	43427763	43427742	58.98	40.91	actaggagccaagctgagcccacaggccagcacagggcccggccccagccagcccgccgagcacggcatgaccccgggaccCGGagccagcgctcccaacagccctatggcccttctcaccctcaactgtgagaaagaggtacatgcacgaactggcaaatgata
mitfa	chr6	+	mitfa_AC	exon4/9	GATAATTCCCTTTTGACGGC	CGG	-	51	93	43429400	43429399	188	255	GTTTCAGCAAACCTGCTGGACAT	TCGTCGGCAGCGTCAGATGTGTATAAGAGACAGGTTTCAGCAAACCTGCTGGACAT	23	43429311	43429333	62.11	48.83	GCATGGTGAGCTTGGACATTTA	GTCTCGTGGGCTCGGAGATGTGTATAAGAGACAGGCATGGTGAGCTTGGACATTTA	22	43429498	43429477	59.25	45.45	gtttcagcaaacctgctggacatgtacagcaatcatgctcttcctccagctggagtttccatcagtaactcctgcccctcaagcctgCCGgccgtcaaaagggaattatccggtatgtattcacattgtcttgtttaccattggagattacaataacgtttgagtttaaatgtccaagctcaccatgc
mitfa	chr6	+	mitfa_AD	exon5/9	ATGTGCATCATGCCCGGAGA	TGG	-	50	91	43429584	43429583	190	257	TTAAATGTCCAAGCTCACCATGC	TCGTCGGCAGCGTCAGATGTGTATAAGAGACAGTTAAATGTCCAAGCTCACCATGC	23	43429476	43429498	59.81	43.48	TGGAAAGCCATCAGGTCTTTGAT	GTCTCGTGGGCTCGGAGATGTGTATAAGAGACAGTGGAAAGCCATCAGGTCTTTGAT	23	43429665	43429643	60.25	43.48	ttaaatgtccaagctcaccatgctgaggaatagaagtgttcatattgggtgcagtaatgaatgcacaatatcaatcaaagatgtattatattattcaatagttactCCAtctccgggcatgatgcacataatggacaaagctggaccatgtggcaagtttgactcttatcaaagacctgatggctttcca
mpv17	chr20	+	mpv17_AA	exon4/8	TTGTACCATCCACCGACCAC	TGG	-	56	97	38697908	38697907	190	257	TGGGCTTGTGTTCGTGATTG	TCGTCGGCAGCGTCAGATGTGTATAAGAGACAGTGGGCTTGTGTTCGTGATTG	20	38697811	38697830	59.05	50	CCCACCTGGTCAACAAGCAT	GTCTCGTGGGCTCGGAGATGTGTATAAGAGACAGCCCACCTGGTCAACAAGCAT	20	38698000	38697981	60.54	55	tgggcttgtgttcgtgattgtttattgaagtgtttgggggtttttatgtctgatatggcttttaatgagggttttttgtgttttttttcaagggtCCAgtggtcggtggatggtacaaggtgctggacaaacttgttacaggcggtactaaaagtgcagctctgaagaaaatgcttgttgaccaggtggg
mpv17	chr20	+	mpv17_AB	exon2/8	GATGGCCAAACACCCATGGA	AGG	+	83	89	38674737	38674758	189	256	GCAGTAATTTGAGCTGTTCACTGT	TCGTCGGCAGCGTCAGATGTGTATAAGAGACAGGCAGTAATTTGAGCTGTTCACTGT	24	38674659	38674682	60.02	41.67	GCGTCTGAGATAGAGTTGACCT	GTCTCGTGGGCTCGGAGATGTGTATAAGAGACAGGCGTCTGAGATAGAGTTGACCT	22	38674847	38674826	59.31	50	gcagtaatttgagctgttcactgttttctttttttagactttgtctcatggcgggtctttggagatcttatcaggctctgatggccaaacacccatggaAGGtacagattataactgctggtaagtgctttttcccacccatgtagttgatgtttccagttctcttcaggtcaactctatctcagacgc
mpv17	chr20	+	mpv17_AC	exon5/8	GGAATAACTGGAACCCTCAA	TGG	+	73	87	38702663	38702684	198	265	CCGTGTTTCTTGGGTGCTTT	TCGTCGGCAGCGTCAGATGTGTATAAGAGACAGCCGTGTTTCTTGGGTGCTTT	20	38702640	38702659	59.26	50	TGAAGGGTGGGTTAAGGTACA	GTCTCGTGGGCTCGGAGATGTGTATAAGAGACAGTGAAGGGTGGGTTAAGGTACA	21	38702837	38702817	58.3	47.62	ccgtgtttcttgggtgcttttctgggaataactggaaccctcaaTGGtctgactgtggaggaaaacgttgccaaacttcagagggtaatctatcacacgcctgaattaaatacacagactgtgatggcacaaatgtacttctatttacatcaggaattacactgttagcctaattaatgtaccttaacccacccttca
csnk1db	chr12	+	csnk1db_AA	exon4/10	TCTCACGATAGGGAATGTGC	TGG	-	60	97	33326060	33326059	176	243	TTTCTGATGGGCTTGGGAAAG	TCGTCGGCAGCGTCAGATGTGTATAAGAGACAGTTTCTGATGGGCTTGGGAAAG	21	33325972	33325992	58.47	59.78	GTGTTCTTACCAATGCCAAGATGT	GTCTCGTGGGCTCGGAGATGTGTATAAGAGACAGGTGTTCTTACCAATGCCAAGATGT	24	33326147	33326124	47.62	41.67	tttctgatgggcttgggaaagaaaggcaaccttgtctacataattgacttcggtttggcaaagaaataccgtgatgcccgaacacaCCAgcacattccctatcgtgagaacaagaacctcacaggcactgcgcgctatgcatccatcaacacacatcttggcattggtaagaacac
csnk1db	chr12	+	csnk1db_AB	exon5/10	GCAATCTCGGAGAGATGACC	TGG	+	61	95	33329395	33329416	151	218	TTTCATCTTTGCATGCTCCACAC	TCGTCGGCAGCGTCAGATGTGTATAAGAGACAGTTTCATCTTTGCATGCTCCACAC	23	33329342	33329364	60.31	61.86	CTTGGTGGCGGCTTTCAGTC	GTCTCGTGGGCTCGGAGATGTGTATAAGAGACAGCTTGGTGGCGGCTTTCAGTC	20	33329492	33329473	43.48	60	tttcatctttgcatgctccacacttctaattgtttgctcttatatttttacagagcaatctcggagagatgaccTGGagtctcttggttatgtgctgatgtacttcaacttgggctcactgccttggcagggactgaaagccgccaccaag
csnk1db	chr12	+	csnk1db_AD	exon3/10	ATCCCTACCATAAAGTGGTG	TGG	+	58	92	33325669	33325690	185	252	ATGTTTCATACATGCCAGTAAGC	TCGTCGGCAGCGTCAGATGTGTATAAGAGACAGATGTTTCATACATGCCAGTAAGC	23	33325588	33325610	57.49	57.77	TTCTGGAGCAGAAATTGAAGAGA	GTCTCGTGGGCTCGGAGATGTGTATAAGAGACAGTTCTGGAGCAGAAATTGAAGAGA	23	33325772	33325750	39.13	39.13	atgtttcatacatgccagtaagcatgtacatgcttttcaggttgtatacttagatgtttgtgtgttttcctttgcagttggcatccctaccataaagtggtgTGGtgcagaaggagattataacgtgatggtgatggagttgctcggccccagtctggaggatctcttcaatttctgctccagaa
scn1lab	chr6	-	scn1lab_AA	exon3/26	ACGTTCTTGGCCCATTCTGG	GGG	+	69	94	10301020	10301041	180	247	GCAATCACACGTGAACTCTCAT	TCGTCGGCAGCGTCAGATGTGTATAAGAGACAGGCAATCACACGTGAACTCTCAT	22	10300940	10300961	59.26	45.45	ACTGATGCTCACTCTGTTCAGTT	GTCTCGTGGGCTCGGAGATGTGTATAAGAGACAGACTGATGCTCACTCTGTTCAGTT	23	10301119	10301097	59.93	43.48	gcaatcacacgtgaactctcatactctctttaacatagaggagtcttccaagaattcctaaggtaaaaaatgacttactccacgttcttggcccattctggGGGattgctgagcgtcatgaaggcgcagttggtcaagattgtgcacatgatcacaaaactgaacagagtgagcatcagt
scn1lab	chr6	-	scn1lab_AB	exon4/26	CTGATTAAGATCCTGGCTCG	GGG	-	58	93	10299890	10299889	164	231	ACGGATACTCACGCCATCAGA	TCGTCGGCAGCGTCAGATGTGTATAAGAGACAGACGGATACTCACGCCATCAGA	21	10299804	10299824	61.02	52.38	ACGTTTGGCTTGTGTGCGTT	GTCTCGTGGGCTCGGAGATGTGTATAAGAGACAGACGTTTGGCTTGTGTGCGTT	20	10299967	10299948	61.93	50	acggatactcacgccatcagaatgacactgaaatccagccagttccaggggtctctcaggaaagtgaacttccccacgcagaagCCCcgagccaggatcttaatcagggactcgaaggtgtagatccctgtgaacgtgtatctgaacgcacacaagccaaacgt
scn1lab	chr6	-	scn1lab_AC	exon6/26	CACTTAGACAGAACACGGTC	AGG	+	56	91	10291756	10291777	164	231	CACTTCTGCCGCAGGTTCC	TCGTCGGCAGCGTCAGATGTGTATAAGAGACAGCACTTCTGCCGCAGGTTCC	19	10291705	10291723	61.33	63.16	TTTGTGACCGCCGTTGCTTG	GTCTCGTGGGCTCGGAGATGTGTATAAGAGACAGTTTGTGACCGCCGTTGCTTG	20	10291868	10291849	62.33	55	cacttctgccgcaggttccccataaagagctgcagtccgatcagagcaaacacacttagacagaacacggtcAGGatcatcacgtctgacagcttcttcactgactggatcaaagcgccgacgatggtcttcagtcctgaggaacaagcaacggcggtcacaaa
scrambled	NA	NA	Alt-R® CRISPR-Cas9 Negative Control crRNA #1 (cat# 1072544)	NA	CGTTAATCGCGTATAATACG	NA	NA	NA	NA	NA	NA	NA	NA	NA	NA	NA	NA	NA	NA	NA	NA	NA	NA	NA	NA	NA	NA	NA
scrambled	NA	NA	Alt-R® CRISPR-Cas9 Negative Control crRNA #2 (cat# 1072545)	NA	CATATTGCGCGTATAGTCGC	NA	NA	NA	NA	NA	NA	NA	NA	NA	NA	NA	NA	NA	NA	NA	NA	NA	NA	NA	NA	NA	NA	NA
scrambled	NA	NA	Alt-R® CRISPR-Cas9 Negative Control crRNA #3 (cat# 1072546)	NA	GGCGCGTATAGTCGCGCGTA	NA	NA	NA	NA	NA	NA	NA	NA	NA	NA	NA	NA	NA	NA	NA	NA	NA	NA	NA	NA	NA	NA	NA
Comments
crRNA names are those given by IDT's database (https://eu.idtdna.com/site/order/designtool/index/CRISPR_PREDESIGN)
Scrambled crRNAs sequences are provided. They were communicated to us by IDT customer service.
Genomic positions are from danRer11.
PCR primers were designed with PrimerBlast.
In columns Forward_miseq and Reverse_miseq, in bold/italic are the MiSeq adapters.
Forward adapter:			TCGTCGGCAGCGTCAGATGTGTATAAGAGACAG
Reverse adapter:			GTCTCGTGGGCTCGGAGATGTGTATAAGAGACAG
Wild-type amplicon sequence is the reference provided to ampliCan for alignment.

### Sheet: MiSeq_offtargets
crRNA_name	off_rank	gene	chr	gene_direction	off_seq	off_score	num_mismatches	pam_seq	crRNA_strand	crRNA_pos	pam_pos	product_length	miseq_length	Forward	Forward_miseq	F_length	F_start	F_end	F_tm	F_gc	Reverse	Reverse_miseq	R_length	R_start	R_end	R_tm	R_gc	amplicon_seq
crRNA name (IDT website)	ranking (in top3)	gene where the off-target locus is	chromosome	gene direction (forward: +; reverse: -)	protospacer sequence	individual off-target score (IDT website; higher = mutations less likely)	number of mismatches vs crRNA spacer sequence	protospacer adjacent motif (PAM) sequence	on which strand is the gRNA binding site/PAM	genomic position of gRNA binding site	genomic position of PAM	amplicon length, without MiSeq adapters	amplicon length, with MiSeq adapters (+ 67 bp)	sequence of forward primer, without MiSeq adapter	sequence of forward primer, with MiSeq adapter	length of forward primer	genomic positions of forward primer binding site		forward primer Tm	forward primer GC%	sequence of reverse primer, without MiSeq adapter	sequence of reverse primer, with MiSeq adapter	length of reverse primer	genomic positions of reverse primer binding site		reverse primer Tm	reverse primer GC%	wild-type amplicon sequence (danRer11), PAM in capital letters
slc24a5_AA	1	hcfc1a	chr11	-	TCGTCAAATCAGCCCACTAG	59	3	CAG	+	25461140	25461161	189	256	AATACGCCTGCCGAAGTCT	TCGTCGGCAGCGTCAGATGTGTATAAGAGACAGAATACGCCTGCCGAAGTCT	19	25461050	25461068	59.1	52.63	AAGAGTTCGCGTGGAGCC	GTCTCGTGGGCTCGGAGATGTGTATAAGAGACAGAAGAGTTCGCGTGGAGCC	18	25461238	25461221	60.05	61.11	aatacgcctgccgaagtcttctccaagcgaatatcttagattgtttattttttatttaattcatgccgccccggtgtacgcagccatcttgtcgtcaaatcagcccactagCAGctcccacaagaaaaatggcggctaagtttacgttcgccgtacaaatatacacatttcggctccacgcgaactctt
slc24a5_AA	2	iqgap3	chr16	-	ACGTC-CTCCAGGCCACTAG	72	3	AGG	+	55238142	55238163	161	228	ATTAAATCTGCACACCTCGGCCT	TCGTCGGCAGCGTCAGATGTGTATAAGAGACAGATTAAATCTGCACACCTCGGCCT	23	55238064	55238086	62.52	47.83	TGATCAATCAGGCTCTGAGTCGC	GTCTCGTGGGCTCGGAGATGTGTATAAGAGACAGTGATCAATCAGGCTCTGAGTCGC	23	55238224	55238202	62.59	52.17	attaaatctgcacacctcggccttgtgtctgcgtgcgcggatcagcaggtcatggtagcgtctggcattgagtggctggacgtcctccaggccactagAGGgcagcatgagcgcagaaagagtcttctgagggtcactgcgactcagagcctgattgatca
slc24a5_AA	3	loc110440210	chr14	-	TCATCACTCCAGCCCATCTG	83	4	CAG	+	41431972	41431993	176	243	CGTGTCCAACAAACTCTGTCC	TCGTCGGCAGCGTCAGATGTGTATAAGAGACAGCGTGTCCAACAAACTCTGTCC	21	41431890	41431910	59.4	52.38	ACAACATTTACACTACAGTTGTGGG	GTCTCGTGGGCTCGGAGATGTGTATAAGAGACAGACAACATTTACACTACAGTTGTGGG	25	41432065	41432041	59.7	40	cgtgtccaacaaactctgtccaattaccttataaaaccttcttcctcctactgtttcctgtaagagctttgccatgtcttttttcatcactccagcccatctgCAGtagtggaaagagtactgaaaaatcaagtaaaagtaccattacttacccacaactgtagtgtaaatgttgt
slc24a5_AB	1	dscama	chr10	+	TGCACAGCGGAAAATCCTTC	62	4	AGG	+	38813648	38813669	190	257	AGAGCTACAACGTCCCAGG	TCGTCGGCAGCGTCAGATGTGTATAAGAGACAGAGAGCTACAACGTCCCAGG	19	38813539	38813557	58.72	57.89	TGAAAGATCCTGAAATGCTCACC	GTCTCGTGGGCTCGGAGATGTGTATAAGAGACAGTGAAAGATCCTGAAATGCTCACC	23	38813728	38813706	58.99	43.48	agagctacaacgtcccagggatccgccatgtccaccccaacggcactctccagatcttccactttcctccgtccagctttagcaaagtgatccacgacaacacttactattgcacagcggaaaatccttcAGGgaaaattagaagccaagatgttcatattaaggccggtgagcatttcaggatctttca
slc24a5_AB	2	rsrc2	chr5	-	TGGACCGTGAACAATGCTTC	68	3	GAG	+	67292015	67292036	183	250	TAGCTTATCAGTGGCTCTAACATGA	TCGTCGGCAGCGTCAGATGTGTATAAGAGACAGTAGCTTATCAGTGGCTCTAACATGA	25	67291937	67291961	59.4	40	CTATTAGGCGAATGACGCCG	GTCTCGTGGGCTCGGAGATGTGTATAAGAGACAGCTATTAGGCGAATGACGCCG	20	67292119	67292100	58.94	55	tagcttatcagtggctctaacatgatattaggtaataaatgtttacctgacttgcgctttcgctcggttgagcgtgatctggaccgtgaacaatgcttcGAGctcctggaggctttacgattttcacctggctgcgattttccggagaaagagtcgtgtaactcggcgtcattcgcctaatag
slc24a5_AB	3	mipa	chr23	+	TCCACAGTGAAGAATTCTTT	87	4	CAG	-	27072698	27072697	198	265	GCCTTACTGATGTGAGCAGAA	TCGTCGGCAGCGTCAGATGTGTATAAGAGACAGGCCTTACTGATGTGAGCAGAA	21	27072597	27072617	58.02	47.62	TTGGGCAAAGCATGAAAGCAT	GTCTCGTGGGCTCGGAGATGTGTATAAGAGACAGTTGGGCAAAGCATGAAAGCAT	21	27072794	27072774	59.65	42.86	gccttactgatgtgagcagaacaggtttaaaacatcatggacttattagtgactgtttctgttttttacagtagactggtacagggattatgtcaagacCTGaaagaattcttcactgtggattttcccatggaatatttcaatttacgagtaaaataaagactgtgctaatgtaaaatgctttcatgctttgcccaa
slc24a5_AD	1	cldnd1a	chr7	+	GATGATGGCGGCGGCACTGA	58	2	TGG	+	74135228	74135249	183	250	GATCTGCTGCACCGTGTGTC	TCGTCGGCAGCGTCAGATGTGTATAAGAGACAGGATCTGCTGCACCGTGTGTC	20	74135137	74135156	61.63	60	AGTCCTCTAAGCGACCCTGT	GTCTCGTGGGCTCGGAGATGTGTATAAGAGACAGAGTCCTCTAAGCGACCCTGT	20	74135319	74135300	59.96	55	gatctgctgcaccgtgtgtcggtgctgccggaccgtgtggacgcggcgctgggctgggcgctgtacctgatgctgatggcggcgccgctgctgatgatggcggcggcactgaTGGtgtgggcagcgcgcagccacgggcagaactacgctcgcatgacggcgtacagggtcgcttagaggact
slc24a5_AD	2	loc100008366	chr1	-	GATGACGACGGAGA-ACTGA	71	3	GAG	+	54152899	54152920	154	221	GCAGTTGCTCTGAGGGGTT	TCGTCGGCAGCGTCAGATGTGTATAAGAGACAGGCAGTTGCTCTGAGGGGTT	19	54152829	54152847	59.93	57.89	ACAGAAGTTGTAATAAAGTGTGGTC	GTCTCGTGGGCTCGGAGATGTGTATAAGAGACAGACAGAAGTTGTAATAAAGTGTGGTC	25	54152982	54152958	57.51	36	gcagttgctctgaggggttacagaaagggatgtgagacagtggcggtttcatttagcgccagtgcagatctgatgacgacggagaactgaGAGagccagagagaccgtcaggttgcaccgtcagagtaagaccacactttattacaacttctgt
slc24a5_AD	3	prnprs3	chr25	+	GATAATGACGGCGACACTGT	77	4	TAG	+	3682949	3682970	171	238	CTGTAACCACAAACCCACCAGA	TCGTCGGCAGCGTCAGATGTGTATAAGAGACAGCTGTAACCACAAACCCACCAGA	22	3682873	3682894	60.42	50	CCATGTACAGCTCAACACAACG	GTCTCGTGGGCTCGGAGATGTGTATAAGAGACAGCCATGTACAGCTCAACACAACG	22	3683043	3683022	60	50	ctgtaaccacaaacccaccagaaacacccagccaacctcaaaagcagacccaagaaagagcagcagaagccaatgatgataatgacggcgacactgtTAGcattatggagattggctatcctatgctaatcgagcaaatgaaagctcgacgttgtgttgagctgtacatgg
Comments
For each slc24a5 crRNA, the top 3 predicted off-target loci in protein-coding exons.
Off-target prediction is from IDT website (https://eu.idtdna.com/site/order/designtool/index/CRISPR_PREDESIGN)
off_seq is the protospacer sequence, if this gRNA was targeting the off-target locus.
In red are mismatches vs the crRNA spacer sequence.
Genomic positions are from danRer11.
PCR primers were designed with PrimerBlast.
In columns Forward_miseq and Reverse_miseq, in bold/italic are the MiSeq adapters.
Forward adapter:			TCGTCGGCAGCGTCAGATGTGTATAAGAGACAG
Reverse adapter:			GTCTCGTGGGCTCGGAGATGTGTATAAGAGACAG
Wild-type amplicon sequence is the reference provided to ampliCan for alignment.

### Sheet: headloopPCR
crRNA_name	F_or_R	sequence_withoutHeadloop	headloopTag	sequence_withHeadloop
name of crRNA/locus (IDT website)	Forward or Reverse primer is modified	primer sequence, without headloop tag	headloop tag	primer sequence with headloop tag
slc24a5_AA	F	CTGAAGATCAGCGAGTACGTGA	CCACTAGAGGCTGCTGCTC	CCACTAGAGGCTGCTGCTCCTGAAGATCAGCGAGTACGTGA
slc24a5_AB	F	AGAGAATGCGAGTGAGTGTGT	GAATCCTTCAGGAAACTCAG	GAATCCTTCAGGAAACTCAGAGAGAATGCGAGTGAGTGTGT
slc24a5_AC	F	CATGTTTGTGTGTGCGTGTG	CGCAGCCATAAACGTGGCT	CGCAGCCATAAACGTGGCTCATGTTTGTGTGTGCGTGTG
slc24a5_AD	R	ATAAAGTGAGGAGTGATGGGAGG	TCAGTGTCGCCGCCGTCATC	TCAGTGTCGCCGCCGTCATCATAAAGTGAGGAGTGATGGGAGG
slc24a5_AG	F	TGTGTGTGTGTGTTCTCCGT	CTGGAGAAACACGTCTGTCC	CTGGAGAAACACGTCTGTCCTGTGTGTGTGTGTTCTCCGT
Comments
This is the modified primer.
Its unmodified partner (eg. slc24a5_AA R)
is the one used for MiSeq
which can be found in sheet MiSeq.

### Sheet: scn1lab_ZFNs
ZFNs	Forward	Reverse	amplicon_seq
ZFNs binding sequences (capital letters); cut site (bold)	Forward PCR primer	Reverse PCR primer	wild-type amplicon sequence (5'–3'; danRer11)
	chr6:10300055–10300034	chr6:10299640–10299663
(chr6:10299913) TCCCTGATTAAGATCctggctcGGGGCTTCTGCGTGGGGA (chr6:10299874)	CAGCAAATAAATGAACGCCTTA	AGAGAGTTACCACAAACACACTCG	AGAGAGTTACCACAAACACACTCGCTCCAACTCACACAAGCGCAACCCACATGGATTCACCAGCTTTTCCTTCATCAATGTGTCCAAAACTATCCGAGAACACTCTGGGTTCATTTCTCGATTGCTTATTACATTTAAAAAAAAGAAAAATAATAGTATGCATTACGGATACTCACGCCATCAGAATGACACTGAAATCCAGCCAGTTCCAGGGGTCTCTCAGGAAAGTGAACTTCCCCACGCAGAAGCCCCGAGCCAGGATCTTAATCAGGGACTCGAAGGTGTAGATCCCTGTGAACGTGTATCTGAACGCACACAAGCCAAACGTCAAAAAAACGGCTTAAAACATTAAGAACAATAAAATTAGAGGGAAAATGACACATACAATAAGTTGTAAGG…
Comments
Genomic positions are from danRer11.
Genomic region (5'–3') below;
Green: forward primer binding site
Red: reverse primer binding site
Yellow: 44-bp deletion (chr6:10299906–10299949)
Blue: two SNPs; wild-type = TT; mutant = CA
Underlined: exon 4/26
AGAGAGTTACCACAAACACACTCGCTCCAACTCACACAAGCGCAACCCACATGGATTCACCAGCTTTTCCTTCATCAATGTGTCCAAAACTATCCGAGAACACTCTGGGTTCATTTCTCGATTGCTTATTACATTTAAAAAAAAGAAAAATAATAGTATGCATTACGGATACTCACGCCATCAGAATGACACTGAAATCCAGCCAGTTCCAGGGGTCTCTCAGGAAAGTGAACTTCCCCACGCAGAAGCCCCGAGCCAGGATCTTAATCAGGGACTCGAAGGTGTAGATCCCTGTGAACGTGTATCTGAACGCACACAAGCCAAACGTCAAAAAAACGGCTTAAAACATTAAGAACAATAAAATTAGAGGGAAAATGACACATACAATAAGTTGTAAGG…
