## Supplementary file 2 for "A simple and effective F0 knockout method for rapid screening of behaviour and other complex phenotypes"

### Sheet: R_packages
package	version	comments
data.table	1.12.8
ggplot2	3.2.1
zoo	1.8.7
reshape2	1.4.3
schoolmath	0.4
reshape	0.8.8
tictoc	1.0
DescTools	0.99.32
gtools	3.8.1
ggpubr	0.2.4
openxlsx	4.1.4
gridExtra	2.3
tidyr	1.0.0
dplyr	0.8.3
amplican	1.8.2
ggbeeswarm	0.6.0
tidyxl	1.0.4
BiocGenerics	0.32.0	amplican dependency
parallel	3.6.2	amplican dependency
Biostrings	2.54.0	amplican dependency
S4Vectors	0.24.3	amplican dependency
stats4	3.6.2	amplican dependency
IRanges	2.20.2	amplican dependency
Xvector	0.26.0	amplican dependency
lubridate	1.7.4
Hmisc	4.3.1
dunn.test	1.3.5
MASS	7.3.51.4
esc	0.5.1
pwr	1.3.0
pracma	2.2.9

### Sheet: commandline_packages
package	version
bedtools	2.27.1
bwa	0.7.17
conda	4.8.3
picard	2.18.29
samtools	1.9
ffmpeg	4.2.2

### Sheet: MatLab_toolboxes
toolbox
Neural Network Toolbox
Image Processing Toolbox
Statistics and Machine Learning Toolbox
Curve Fitting Toolbox
Parallel Computing Toolbox
